# Microbes on the Mind: Multi-modal Neuroimaging Reveals Gut-Brain Axes in Infants

**DOI:** 10.64898/2026.09.23.753825

**Authors:** Tengfei Li, Yue Yang, Seo-Ho Cho, Brittany R. Howell, Zhengwang Wu, Weiyan Yin, Jed T. Elison, Khoi Minh Huynh, Sahar Ahmad, Pew-Thian Yap, Gang Li, Li Wang, Hongtu Zhu, Weili Lin, UNC/UMN Baby Connectome Project Consortium

## Abstract

The gut microbiome undergoes rapid maturation after birth and has been associated with cognition and mental health, yet its relation to early brain development remains poorly defined. We analyzed 223 typically developing children aged 0–3 years with multimodal MRI and paired fecal shotgun metagenomics. Microbiome-wide association analyses identified associations with cortical morphology, white-matter microstructure, and functional connectivity. Ridge-regularized canonical correlation analysis identified two principal covariance patterns: a structural–metabolic mode and a functional–taxonomic mode. Sparse canonical partial least squares recovered the principal CCA score and phenotype patterns within the same sample. Longitudinal canonical-score slopes were not significantly correlated; in autoregressive cross-lag models, however, neuroimaging CCA1 scores predicted microbiome CCA1 scores 1–6 months later. These results indicate cross-domain covariance and temporal ordering within the measured windows but do not establish causality.
