## Supplementary_Excel_Tables for "Microbes on the Mind: Multi-modal Neuroimaging Reveals Gut-Brain Axes in Infants": ExcelTableS2_Correlation_CCA.xlsx

### Sheet: ExcelTableS2
Excel Table S2
Microbiome variables and brain variables considered in the CCA analysis, with their Pearson correlation coefficients to the canonical variate of CCA modes, together with corresponding raw and FDR-adjusted P values.
Results are ordered by significance.
Cor_CCA1: For CCA mode 1
Cor_CCA2: For CCA mode 2

### Sheet: Cor_CCA1
Category	name	cor	p	fdr
Morphological	volume_PC3	0.70504	0	0
Morphological	area_PC3	0.655711	0	0
Morphological	thickness_PC3	0.600528	0	0
Morphological	volume_PC2	0.516256	0	0
Morphological	area_PC2	0.494126	0	0
Diffusivity	MD_PC2	0.426162	0	8e-05
Diffusivity	FA_PC1	-0.352647	0.0002	0.00279
Functional	DMN	-0.344114	0.00028	0.00355
GMM	glycerol.degradation.I	-0.296504	0.00193	0.01607
Morphological	area_PC1	0.297982	0.00183	0.01607
Diffusivity	FA_PC2	0.301196	0.00162	0.01607
Functional	Lim	-0.299793	0.00171	0.01607
Species	Parabacteroides_distasonis	-0.281841	0.00327	0.02516
GMM	melibiose.degradation	0.272501	0.00452	0.03226
Morphological	thickness_PC1	0.269749	0.00496	0.03305
GMM	xylose.degradation	-0.262643	0.00628	0.03922
Diversity	evenness	-0.258087	0.00728	0.0428
GMM	glycolysis..preparatory.phase.	-0.248168	0.00996	0.04525
GMM	fructan.degradation	0.249003	0.0097	0.04525
Species	Bacteroides_stercoris	-0.252061	0.00881	0.04525
Morphological	thickness_PC2	-0.249976	0.00941	0.04525
Morphological	volume_PC1	0.251223	0.00905	0.04525
Diffusivity	MO_PC1	-0.241279	0.01229	0.05345
GMM	aspartate.degradation.I	0.23958	0.01294	0.05391
GMM	pentose.phosphate.pathway..non.oxidative.branch.	-0.236128	0.01434	0.05737
Diversity	Beta_Diversity_PC2	0.217745	0.02426	0.0933
GMM	Bifidobacterium.shunt	-0.211834	0.02849	0.09826
Species	Ruminococcus_gnavus	-0.211958	0.0284	0.09826
Diffusivity	MD_PC1	0.213769	0.02704	0.09826
GMM	serine.degradation	-0.206071	0.03321	0.10714
Species	Bacteroides_ovatus	-0.206717	0.03265	0.10714
GMM	arginine.degradation.I	-0.204337	0.03476	0.10861
GMM	galactose.degradation	0.198203	0.04071	0.12336
GMM	methionine.degradation.I	-0.186959	0.05382	0.15831
Functional	Cont	-0.185077	0.05633	0.16094
Species	Roseburia_intestinalis	0.1824	0.06005	0.16429
Species	Ruminococcus_torques	-0.181888	0.06079	0.16429
Species	Bacteroides_uniformis	-0.176184	0.06948	0.17815
Species	Prevotella_copri	0.177071	0.06807	0.17815
GMM	glycolysis..pay.off.phase.	-0.174441	0.07233	0.18082
Functional	Vis	0.171759	0.0769	0.18755
Diversity	richness	0.164571	0.09028	0.20996
Diversity	Beta_Diversity_PC1	0.164945	0.08954	0.20996
Diffusivity	MO_PC2	-0.161951	0.0956	0.21727
Species	Fusicatenibacter_saccharivorans	-0.158777	0.10237	0.22748
GBM	Isovaleric.acid.synthesis.II..KADC.pathway.	0.152254	0.11745	0.25533
GBM	S.Adenosylmethionine..SAM..synthesis	-0.143354	0.14073	0.29943
GMM	arabinoxylan.degradation	-0.140252	0.14962	0.31171
GMM	acetyl.CoA.to.acetate	-0.134924	0.16586	0.32814
Species	Alistipes_finegoldii	0.135485	0.1641	0.32814
Species	Roseburia_faecis	0.134456	0.16735	0.32814
GMM	glutamine.degradation.I	-0.132056	0.17513	0.33679
GMM	glyoxylate.bypass	-0.125722	0.19694	0.37158
GMM	lactose.degradation	0.123954	0.20336	0.37659
GMM	mucin.degradation	0.121059	0.21419	0.38249
Species	Bacteroides_thetaiotaomicron	0.121312	0.21323	0.38249
GMM	sucrose.degradation.I	0.116929	0.23036	0.40414
Species	Faecalibacterium_prausnitzii	0.114632	0.23971	0.41329
Species	Collinsella_aerofaciens	0.109168	0.263	0.43986
Functional	DA	-0.108959	0.26392	0.43986
GMM	sucrose.degradation.II	0.105301	0.28039	0.45965
Species	Eubacterium_rectale	0.09983	0.30627	0.48785
Species	Bifidobacterium_kashiwanohense	-0.09961	0.30734	0.48785
GBM	Tryptophan.synthesis	-0.0795563	0.41532	0.63896
Species	Flavonifractor_plautii	-0.0797399	0.41424	0.63896
Species	Ruminococcus_bromii	-0.0679343	0.48689	0.73771
Diversity	shannon	-0.0660134	0.49932	0.74525
GBM	Glutamate.synthesis.I	-0.0591282	0.5452	0.74685
GMM	pectine.degradation.II	-0.0599568	0.53957	0.74685
GMM	ethanol.production.I	0.0627322	0.52093	0.74685
Species	Bifidobacterium_longum	0.0634864	0.51592	0.74685
Species	Bacteroides_fragilis	-0.0613708	0.53003	0.74685
Species	Akkermansia_muciniphila	-0.0599955	0.53931	0.74685
GMM	mannose.degradation	0.0521988	0.59336	0.80038
Species	Bacteroides_caccae	-0.0512246	0.60028	0.80038
Species	Escherichia_coli	0.0488643	0.6172	0.81211
GMM	cysteine.degradation.I	-0.0462832	0.63594	0.8153
Species	Anaerostipes_hadrus	-0.0470919	0.63004	0.8153
GBM	Quinolinic.acid.degradation	-0.0421565	0.66637	0.83296
GBM	Acetate.synthesis.I	-0.0424676	0.66405	0.83296
GBM	Quinolinic.acid.synthesis	0.0307546	0.75317	0.91568
GMM	glutamine.degradation.II	-0.0305351	0.75487	0.91568
Species	Bacteroides_vulgatus	0.0278879	0.77554	0.91568
Species	Bifidobacterium_pseudocatenulatum	-0.0275317	0.77833	0.91568
Functional	SomMot	-0.0297524	0.76096	0.91568
GMM	galacturonate.degradation.I	-0.0213564	0.82716	0.92531
GMM	starch.degradation	0.0206524	0.83278	0.92531
GMM	threonine.degradation.II	0.0232424	0.81217	0.92531
Species	Bifidobacterium_bifidum	0.0232004	0.8125	0.92531
Species	Bacteroides_dorei	0.0216151	0.8251	0.92531
GMM	lactate.production	0.0179578	0.85433	0.93883
GMM	threonine.degradation.I	0.0134136	0.89093	0.95169
Species	Bifidobacterium_breve	-0.0138102	0.88773	0.95169
Functional	VA	0.0129614	0.89458	0.95169
GMM	pyruvate.formate.lyase	0.00866775	0.92939	0.97486
GMM	rhamnose.degradation	-0.00787122	0.93587	0.97486
GBM	ClpB..ATP.dependent.chaperone.protein.	-0.00195816	0.98403	0.99068
GBM	Glutamate.synthesis.II	-0.00294678	0.97597	0.99068
GBM	p.Cresol.synthesis	-0.00285056	0.97675	0.99068
Species	Bifidobacterium_adolescentis	0.00114268	0.99068	0.99068

### Sheet: Cor_CCA2
Category	name	cor	p	fdr
Functional	VA	-0.676078	0	0
Functional	Cont	-0.620316	0	0
Functional	Lim	-0.526059	0	0
Functional	DMN	-0.526271	0	0
GMM	sucrose.degradation.II	0.42236	1e-05	0.00012
Species	Bifidobacterium_pseudocatenulatum	0.3691	9e-05	0.00152
Species	Collinsella_aerofaciens	0.355585	0.00017	0.00244
Functional	Vis	-0.320946	0.00075	0.00938
Diversity	Beta_Diversity_PC2	0.269869	0.00494	0.04937
GMM	starch.degradation	-0.271049	0.00474	0.04937
Species	Bacteroides_caccae	0.258766	0.00712	0.06265
Morphological	thickness_PC1	-0.257067	0.00752	0.06265
GMM	melibiose.degradation	-0.249494	0.00955	0.06824
Species	Bacteroides_stercoris	0.250475	0.00926	0.06824
Species	Flavonifractor_plautii	-0.235264	0.01471	0.09083
Species	Alistipes_finegoldii	-0.233626	0.01544	0.09083
Species	Roseburia_faecis	0.235028	0.01482	0.09083
GBM	p.Cresol.synthesis	-0.224863	0.01988	0.10464
GMM	sucrose.degradation.I	0.225736	0.01939	0.10464
GBM	Acetate.synthesis.I	-0.210324	0.02967	0.1339
GMM	ethanol.production.I	0.211917	0.02843	0.1339
Species	Bifidobacterium_bifidum	0.208929	0.0308	0.1339
Morphological	volume_PC2	-0.21055	0.02949	0.1339
Species	Ruminococcus_gnavus	-0.205765	0.03348	0.13951
GMM	acetyl.CoA.to.acetate	-0.202633	0.03633	0.14533
GMM	mucin.degradation	-0.199865	0.03902	0.15006
Species	Anaerostipes_hadrus	0.189308	0.05083	0.18826
GMM	galactose.degradation	0.181042	0.06202	0.22149
Species	Bifidobacterium_longum	0.179262	0.06467	0.22301
Species	Bacteroides_ovatus	-0.177458	0.06746	0.22486
Species	Bifidobacterium_kashiwanohense	0.175406	0.07074	0.22819
Species	Escherichia_coli	-0.170138	0.07977	0.24927
GBM	ClpB..ATP.dependent.chaperone.protein.	0.166518	0.08649	0.26208
Diversity	shannon	0.158353	0.1033	0.26487
Diversity	richness	0.159386	0.10104	0.26487
GMM	pyruvate.formate.lyase	0.15995	0.09982	0.26487
Species	Bifidobacterium_breve	0.1598	0.10014	0.26487
Species	Bacteroides_fragilis	-0.158569	0.10282	0.26487
Diffusivity	FA_PC1	0.161241	0.09708	0.26487
Morphological	area_PC2	-0.156039	0.1085	0.27125
Diversity	Beta_Diversity_PC1	0.140481	0.14895	0.34839
GBM	Glutamate.synthesis.I	-0.140752	0.14816	0.34839
GBM	Isovaleric.acid.synthesis.II..KADC.pathway.	0.137852	0.15678	0.34839
GMM	glutamine.degradation.I	-0.136717	0.16026	0.34839
Species	Eubacterium_rectale	-0.139588	0.15158	0.34839
Diffusivity	FA_PC2	0.138344	0.1553	0.34839
GBM	S.Adenosylmethionine..SAM..synthesis	0.131989	0.17535	0.37309
GMM	rhamnose.degradation	-0.129676	0.1831	0.38147
GMM	methionine.degradation.I	-0.117734	0.22714	0.46193
Diffusivity	MD_PC2	0.116778	0.23097	0.46193
GMM	lactate.production	0.107666	0.26967	0.4731
GMM	glycerol.degradation.I	0.11073	0.25619	0.4731
GMM	threonine.degradation.I	0.108096	0.26775	0.4731
Species	Prevotella_copri	-0.110887	0.25551	0.4731
Species	Ruminococcus_bromii	0.110526	0.25707	0.4731
Morphological	thickness_PC3	-0.109195	0.26288	0.4731
Diffusivity	MD_PC1	-0.112901	0.24693	0.4731
GBM	Quinolinic.acid.synthesis	0.103171	0.29028	0.48417
GMM	pectine.degradation.II	-0.103124	0.2905	0.48417
Species	Fusicatenibacter_saccharivorans	0.10343	0.28907	0.48417
Species	Bacteroides_uniformis	0.100916	0.30101	0.4855
Species	Bifidobacterium_adolescentis	0.100989	0.30066	0.4855
GMM	arginine.degradation.I	-0.0993309	0.30871	0.49001
GMM	cysteine.degradation.I	0.0947704	0.33156	0.51806
Morphological	area_PC3	0.0902134	0.35543	0.54682
GMM	galacturonate.degradation.I	-0.0869431	0.37321	0.55703
Species	Faecalibacterium_prausnitzii	-0.0875205	0.37004	0.55703
GMM	glutamine.degradation.II	0.081139	0.40607	0.5905
Species	Akkermansia_muciniphila	0.0809036	0.40744	0.5905
GMM	glycolysis..preparatory.phase.	0.0764194	0.43401	0.60279
GMM	aspartate.degradation.I	0.0773932	0.42816	0.60279
Morphological	volume_PC3	0.0764405	0.43388	0.60279
GBM	Quinolinic.acid.degradation	0.0728763	0.45568	0.61579
Species	Bacteroides_thetaiotaomicron	-0.0730789	0.45443	0.61579
Morphological	volume_PC1	0.0700011	0.4737	0.6316
Species	Ruminococcus_torques	0.0669359	0.49333	0.64911
Species	Bacteroides_vulgatus	-0.0650883	0.50536	0.65631
Functional	SomMot	-0.0558049	0.56806	0.72828
GBM	Glutamate.synthesis.II	0.0500154	0.60893	0.74259
GBM	Tryptophan.synthesis	0.050613	0.60465	0.74259
Species	Roseburia_intestinalis	0.0527938	0.58915	0.74259
Morphological	thickness_PC2	0.0511294	0.60096	0.74259
GMM	xylose.degradation	0.046488	0.63444	0.74695
GMM	Bifidobacterium.shunt	-0.0464237	0.63491	0.74695
Species	Parabacteroides_distasonis	0.0474708	0.62729	0.74695
GMM	fructan.degradation	-0.0423983	0.66457	0.76387
Diffusivity	MO_PC1	-0.0427428	0.66201	0.76387
GMM	glycolysis..pay.off.phase.	-0.0405463	0.67839	0.7709
Morphological	area_PC1	0.0280277	0.77444	0.87016
Functional	DA	-0.0267414	0.78453	0.8717
GMM	glyoxylate.bypass	-0.0249303	0.79881	0.87781
GMM	serine.degradation	-0.0200235	0.8378	0.90086
GMM	threonine.degradation.II	-0.0208618	0.83111	0.90086
Species	Bacteroides_dorei	0.0182191	0.85224	0.90664
GMM	arabinoxylan.degradation	-0.0144281	0.88274	0.91097
GMM	mannose.degradation	0.0157598	0.872	0.91097
Diffusivity	MO_PC2	0.0143159	0.88364	0.91097
GMM	lactose.degradation	-0.0105031	0.91449	0.93316
Diversity	evenness	0.00602742	0.95087	0.95087
GMM	pentose.phosphate.pathway..non.oxidative.branch.	-0.00611633	0.95014	0.95087
